# Evolutionary biomechanics of maximum running speed in spiders (Araneae)

**DOI:** 10.64898/2026.06.11.731532

**Authors:** Shreyas Kuchibhotla, Michael Kelly, Vincent Jackel, Elizabeth Bane, Hendrik K. Beck, Jonas O. Wolff, David Labonte

## Abstract

**Background:** Maximum running speed is a central performance trait, linking morphology, physiology and behaviour to fitness. It is shaped by physical capacity and ecological selection but may also be constrained by ancestry. To examine how these forces interact across macroevolutionary timescales, we conducted an allometric study in a hyper-diverse arthropod taxon—spiders (Araneae).

**Results:** Drawing on running performance data for 258 species from 68 of the 139 extant spider families, we integrated phylogenetic comparative methods and biomechanical modelling to disentangle the effects of body size, ancestry, leg morphology, ecological guild and preferred locomotor orientation. Maximum running speed varied substantially, both across body mass and among species of similar body mass. By accounting for body mass with a biomechanical model, we show that size-specific performance carries a strong phylogenetic signal, and that high-performing runners first evolved within the derived infraorder Araneomorphae. Strong running performance, after accounting for both body size and shared ancestry, was associated with relatively longer legs and, to a lesser extent, ecological guild, but not with leg slenderness or a preference for inverted versus upright locomotion.

**Conclusions:** Macroevolutionary patterns of running performance thus reflect not only variation in body size, but also size-specific leg morphology, ecological differentiation and phylogenetic history. We hope this study contributes to the development of formal evolutionary biomechanics—one that seeks to explain patterns of diversity through the explicit integration of large-scale comparative data, natural history and quantitative models derived from first principles.
