## Supplementary material for "Evolutionary biomechanics of maximum running speed in spiders (Araneae)": Raw data

specimen_Code	no_of_specimens	lifestage_fastest	sex_fastest	taxon	terminal	mass	velocity	reference	note	Family	CL	CW	L1	L4	T1W	T4W	Guild	GuildSrc	Pendulum	Cribellate	MorphSrc
Schizocosa ocreata (Size class 4)	43	u	u	Lycosidae_Schizocosa_ocreata	Lycosidae_Schizocosa_mccooki	44.9	0.733	Amaya2001		Lycosidae	0	0	0	0	0	0	4	Wolffetal2022	I	0	NoData
Grammostola mollicoma	3	a	f	Theraphosidae_Grammostola_mollicoma	NoData	18500	0.25	Biancardi2011		Theraphosidae	0	0	0	0	0	0	1	WSTD(AFPPCB)	I	0	NoData
Dolomedes fimbriatus	NoData	NoData	NoData	Dolomedidae_Dolomedes_fimbriatus	Pisauridae_Dolomedes_fimbriatus	187	0.271	Bleckmann1984, Hirt2017		Dolomedidae	0	0	0	0	0	0	4	WSTD(AFPPCB)	I	0	NoData
Tasmanicosa godeffroyi	71	a	u	Lycosidae_Tasmanicosa_godeffroyi	Lycosidae_Tasmanicosa_godeffroyi	201	1.625	Boehm2021		Lycosidae	0	0	0	0	0	0	4	Framenau&Baehr2016	I	0	NoData
Heteropoda jugulans	57	a	u	Sparassidae_Heteropoda_jugulans	Sparassidae_Heteropoda_hermitis	3010	3.59	Boehm2021		Sparassidae	0	0	0	0	0	0	5	Wolffetal2022	I	0	NoData
Pardosa lugubris	NoData	NoData	NoData	Lycosidae_Pardosa_lugubris	Lycosidae_Pardosa_lugubris	10.3	0.4	Casas2008, Hirt2017		Lycosidae	0	0	0	0	0	0	4	WSTD (CESG)	I	0	NoData
Pardosa amentata	NoData	juv	u	Lycosidae_Pardosa_amentata	Lycosidae_Pardosa_amentata	11	0.41	Dangles2006, Hirt2017		Lycosidae	0	0	0	0	0	0	4	WSTD (CESG)	I	0	NoData
Dolomedes plantarius	5	NoData	NoData	Dolomedidae_Dolomedes_plantarius	Pisauridae_Dolomedes_plantarius	179	0.75	Gorb1994, Hirt2017		Dolomedidae	0	0	0	0	0	0	4	WSTD(AFPPCB)	I	0	NoData
AGE023	4	a	f	Agelenidae_Coelotes_terrestris	Agelenidae_Coelotes_terrestris	117.5	0.349	Kelly_etal2023	fastest individual	Agelenidae	0	0	0	0	0	0	2	Kellyetal2023	I	0	NoData
AGE026	4	a	f	Agelenidae_Tegenaria_ferruginea	Agelenidae_Tegenaria_ferruginea	137.9	0.454	Kelly_etal2023	fastest individual	Agelenidae	4.996	3.891	20.945	20.939	0.592	0.592	2	Kellyetal2023	I	0	SpecSame
AMA006	5	a	f	Amaurobiidae_Amaurobius_fenestralis	Amaurobiidae_Amaurobius_fenestralis	35.3	0.244	Kelly_etal2023	fastest individual	Amaurobiidae	3.023	2.164	8.296	7.607	0.337	0.337	2	Kellyetal2023	I	1	SpecSame
AMP002	1	juv	f	Amphinectidae_Austmusia wilsoni	Amphinectidae_Austmusia_wilsoni	80.7	0.496	Kelly_etal2023	fastest individual (tangle web on ground)	Amphinectidae	5.208	3.084	13.1	0	0	0	2	Kellyetal2023	R	0	SpecSame
TOX055	4	juv	u	Amphinectidae_Dardurus sp.	Amphinectidae_Dardurus_sp_TOX055	3.2	0.215	Kelly_etal2023	fastest individual (tubular web on ground)	Amphinectidae	0	0	0	0	0	0	2	Kellyetal2023	I	0	NoData
NZ137	2	a	f	Amphinectidae_Maniho_meridionalis	Amphinectidae_Maniho_meridionalis	22.7	0.328	Kelly_etal2023	fastest individual	Amphinectidae	3.083	2.053	9.87	9.383	0.292	0.292	2	Kellyetal2023	I	1	SpecSame
DES129	5	juv	m	Amphinectidae_Manjala_plana	Amphinectidae_Manjala_plana	25.4	0.491	Kelly_etal2023	fastest individual (free hunting on vegetation)	Amphinectidae	0	0	0	0	0	0	5	Kellyetal2023	I	1	NoData
DES125	3	juv	u	Amphinectidae_Quemusia_raveni	Amphinectidae_Quemusia_raveni	5	0.188	Kelly_etal2023	fastest individual (web on ground)	Amphinectidae	0	0	0	0	0	0	2	Kellyetal2023	R	1	NoData
TOX023	3	a	f	Amphinectidae_Toxopsoides_erici	Amphinectidae_Toxopsoides_erici	9.4	0.377	Kelly_etal2023	fastest individual (free hunting on trees)	Amphinectidae	1.877	1.577	6.003	7.516	0.227	0.227	5	Kellyetal2023	I	0	SpecSame
TOX047	4	juv	f	Amphinectidae_Toxopsoides sp. 10 (ibisca)	Amphinectidae_Toxopsoides_sp10	6.8	0.38	Kelly_etal2023	fastest individual	Amphinectidae	0	0	0	0	0	0	5	Kellyetal2023	I	0	NoData
CYC038	5	juv	m	Cycloctenidae_Cycloctenus cf. cryptophilus	Cycloctenidae_Cycloctenus_cryptophilus	318.8	0.669	Kelly_etal2023	fastest individual (free hunting on logs, trees and bark)	Cycloctenidae	0	0	0	0	0	0	5	Kellyetal2023	I	0	NoData
CYC022	4	a	f	Cycloctenidae_Cycloctenus sp. nov.	Cycloctenidae_Cycloctenus_sp	40.7	0.436	Kelly_etal2023	fastest individual (free hunting on logs, trees and bark)	Cycloctenidae	3.423	2.782	10.826	11.585	0.501	0.501	5	Kellyetal2023	I	0	SpecSame
NZ030	4	a	f	Cycloctenidae_Cycloctenus_westlandicus	Cycloctenidae_Cycloctenus_westlandicus	284.8	0.647	Kelly_etal2023	fastest individual (free hunting on logs, trees and bark)	Cycloctenidae	7.329	5.094	23.708	27.679	0.78	0.78	5	Kellyetal2023	I	0	SpecSame
NZ071	4	juv	u	Cycloctenidae_Mahura_turris	Cycloctenidae_Mahura_turris	4.7	0.191	Kelly_etal2023	fastest individual	Cycloctenidae	0	0	0	0	0	0	4	Kellyetal2023	I	0	NoData
NZ021	5	a	f	Cycloctenidae_Orepukia_alta	Cycloctenidae_Orepukia_alta	33.3	0.236	Kelly_etal2023	fastest individual (sparse-tunnel like sheet web)	Cycloctenidae	3.352	2.249	0	0	0	0	2	Kellyetal2023	I	0	NoData
NZ117	5	a	f	Cycloctenidae_Orepukia_prina	Cycloctenidae_Orepukia_sorenseni	51.4	0.302	Kelly_etal2023	fastest individual	Cycloctenidae	0	0	0	0	0	0	2	Kellyetal2023	I	0	NoData
NZ140	3	juv	u	Cycloctenidae_Plectophanes_sp	Cycloctenidae_Plectophanes_sp	20.5	0.155	Kelly_etal2023	fastest individual	Cycloctenidae	3.319	1.555	5.892	5.255	0.364	0.364	6	Kellyetal2023	I	0	SpecSame
NZ146	1	juv	u	Cycloctenidae_Porotaka_detrita	Cycloctenidae_Porotaka_detrita	1.1	0.085	Kelly_etal2023	fastest individual	Cycloctenidae	0.85	0.577	1.905	2.107	0.138	0.138	4	Kellyetal2023	I	0	SpecSame
CYC030	3	a	f	Cycloctenidae_Storenosoma_altum	Cycloctenidae_Storenosoma_altum	29.2	0.309	Kelly_etal2023	fastest individual	Cycloctenidae	3.527	2.612	8.515	10.584	0.531	0.531	4	Kellyetal2023	I	0	SpecSame
CYC042	4	juv	u	Cycloctenidae_Storenosoma_tasmaniensis	Cycloctenidae_Storenosoma_tasmaniensis	16.7	0.368	Kelly_etal2023	fastest individual	Cycloctenidae	0	0	0	0	0	0	4	Kellyetal2023	I	0	NoData
CYC020	6	juv	u	Cycloctenidae_Storenosoma_terraneum	Cycloctenidae_Storenosoma_terraneum	65.6	0.384	Kelly_etal2023	fastest individual	Cycloctenidae	0	0	0	0	0	0	4	Kellyetal2023	I	0	NoData
DES183	1	a	f	Cycloctenidae_Tanganoides greeni	Cycloctenidae_Tanganoides_greeni	125.7	0.353	Kelly_etal2023	fastest individual	Cycloctenidae	4.889	3.425	15.605	17.728	0.473	0.473	2	Kellyetal2023	I	0	SpecSame
DES150	5	a	f	Cycloctenidae_Tasmarubrius_pioneer	Cycloctenidae_Tasmarubrius_pioneer	123.4	0.569	Kelly_etal2023	fastest individual	Cycloctenidae	5.385	3.911	15.853	17.63	0.593	0.593	2	Kellyetal2023	I	0	SpecSame
NZ075	2	a	f	Cycloctenidae_Toxopsiella_dugdalei	Cycloctenidae_Toxopsiella_dugdalei	50	0.188	Kelly_etal2023	fastest individual	Cycloctenidae	3.397	2.347	7.252	9.023	0.368	0.368	4	Kellyetal2023	I	0	SpecSame
NZ151	1	a	f	Cycloctenidae_Tuapoka_ovalis	Cycloctenidae_Tuapoka_cavata	0.8	0.049	Kelly_etal2023	fastest individual	Cycloctenidae	0	0	0	0	0	0	2	Kellyetal2023	I	1	NoData
NZ097	3	a	f	Amphinectidae_Amphinecta_luta	Desidae_Amphinecta_luta	176	0.489	Kelly_etal2023	fastest individual	Amphinectidae	5.826	3.993	16.215	17.117	0.613	0.613	4	Kellyetal2023	I	1	SpecSame
DES092	3	a	f	Matachiidae_Badumna_insignis	Desidae_Badumna_insignis	269.6	0.32	Kelly_etal2023	fastest individual	Matachiidae	5.845	3.97	17.775	14.349	0.592	0.592	2	Kellyetal2023	I	1	SpecSame
DES100	3	juv	u	Matachiidae_Badumna_longinqua	Desidae_Badumna_longinqua	18.7	0.244	Kelly_etal2023	fastest individual	Matachiidae	2.289	1.653	7.515	0	0	0	3	Kellyetal2023	I	1	SpecSame
DES139	4	a	f	Porteriidae_Corasoides terania	Desidae_Corasoides_sp_CG294	286.7	0.731	Kelly_etal2023	fastest individual	Porteriidae	5.842	4.494	34.932	32.997	0.675	0.675	3	Kellyetal2023	I	0	SpecSame
NZ130	2	a	f	Desidae_Desis_marina	Desidae_Desis_formidabilis	105.2	0.253	Kelly_etal2023	fastest individual	Desidae	3.869	2.689	13.362	10.743	0.431	0.431	4	Kellyetal2023	I	0	SpecSame
NZ088	12	a	f	Matachiidae_Goyenia_fresa	Desidae_Goyenia_sp_CG237	25.9	0.228	Kelly_etal2023	fastest individual	Matachiidae	2.705	2.14	0	0	0	0	5	Kellyetal2023	I	0	SpecSame
NZ136	1	a	f	Porteriidae_Nanocambridgea gracilipes	Desidae_Nanocambridgea_sp_CG203	15.2	0.173	Kelly_etal2023	fastest individual	Porteriidae	2.273	1.783	14.672	11.856	0.208	0.208	2	Kellyetal2023	R	0	SpecSame
NZ086	2	juv	u	Dictynidae_Viridictyna_kikkawai	Dictynidae_Viridictyna_kikkawai	0.9	0.112	Kelly_etal2023	fastest individual	Dictynidae	0	0	0	0	0	0	2	Kellyetal2023	I	1	NoData
HAN001	2	juv	m	Hahniidae_Scotospilus_ampullarius	Hahniidae_Hahnia_nava	1.9	0.169	Kelly_etal2023	fastest individual	Hahniidae	0	0	0	0	0	0	5	Kellyetal2023	I	0	NoData
DES014	4	a	f	Matachiidae_cf. Lathyarcha sp.	Matachiidae_aff_Lathyarcha_sp_Australia_DES015	12.9	0.166	Kelly_etal2023	fastest individual	Matachiidae	2.115	1.593	5.621	4.98	0.224	0.224	2	Kellyetal2023	I	1	SpecSame
DES144	3	juv	u	Matachiidae_cf. Forsterina	Matachiidae_Forsterina_sp	57	0.391	Kelly_etal2023	fastest individual	Matachiidae	4.183	3.134	14.001	11.615	0.471	0.471	2	Kellyetal2023	R	1	SpecSame
DES078	3	a	f	Matachiidae_Namandia group Gen1 spec 5	Matachiidae_Gen1_sp5_JSS113	63.8	0.315	Kelly_etal2023	fastest individual	Matachiidae	4.073	2.89	16.614	12.789	0.391	0.391	2	Kellyetal2023	I	1	SpecSame
DES107	7	juv	f	Matachiidae_Namandia group Gen1 spec 7	Matachiidae_Gen1_sp7_DES086	26.2	0.27	Kelly_etal2023	fastest individual	Matachiidae	0	0	0	0	0	0	2	Kellyetal2023	I	1	NoData
DES196	4	juv	m	Matachiidae_Namandia group Gen2 spec 4	Matachiidae_Gen2_sp4_DES177	67	0.333	Kelly_etal2023	fastest individual	Matachiidae	0	0	0	0	0	0	2	Kellyetal2023	I	1	NoData
DES032	1	juv	f	Matachiidae_Namandia_sp	Matachiidae_GenB_sp7_DES073	14.3	0.215	Kelly_etal2023	fastest individual	Matachiidae	0	0	0	0	0	0	5	Kellyetal2023	I	0	NoData
DES165	1	juv	m	Matachiidae_Namandia group GenC spec 5	Matachiidae_GenC_sp5_DES040	5.7	0.164	Kelly_etal2023	fastest individual	Matachiidae	0	0	0	0	0	0	5	Kellyetal2023	I	0	NoData
NZ143	1	a	f	Matachiidae_Helsonia_plata	Matachiidae_Helsonia_plata	204.9	0.298	Kelly_etal2023	fastest individual	Matachiidae	5.211	4.282	18.46	14.293	0.516	0.516	5	Kellyetal2023	I	1	SpecSame
DIC005	4	a	f	Matachiidae_Lathyarcha sp.	Matachiidae_Lathyarcha_sp_JSS115	8	0.161	Kelly_etal2023	fastest individual	Matachiidae	1.695	1.25	4.801	3.848	0.184	0.184	2	Kellyetal2023	I	1	SpecSame
DIC007	1	a	f	Matachiidae_Lathyarcha sp. 5	Matachiidae_Matachiinae_sp_5_Australia_DIC007	9.8	0.043	Kelly_etal2023	fastest individual	Matachiidae	1.949	1.352	4.868	4.216	0.175	0.175	2	Kellyetal2023	I	1	SpecSame
NZ040	1	a	f	Matachiidae_Mesudus_sp	Matachiidae_Mesudus_sp_NZ040	11.5	0.133	Kelly_etal2023	fastest individual	Matachiidae	1.797	1.537	4.986	4.807	0.209	0.209	5	Kellyetal2023	I	0	SpecSame
NZ092	1	juv	u	Matachiidae_Matachia cf. australis	Matachiidae_Notomatachia_sp	13.4	0.196	Kelly_etal2023	fastest individual	Matachiidae	2.491	1.452	7.922	5.415	0.242	0.242	2	Kellyetal2023	I	1	SpecSame
NZ142	3	juv	u	Matachiidae_Panoa_cf_mora	Matachiidae_Panoa_cf_mora	9.6	0.147	Kelly_etal2023	fastest individual	Matachiidae	1.555	1.164	4.705	3.882	0.167	0.167	2	Kellyetal2023	I	1	SpecSame
DES130	6	a	f	Matachiidae_Paramatachia_decorata	Matachiidae_Paramatachia_decorata	45.5	0.156	Kelly_etal2023	fastest individual	Matachiidae	0	0	0	0	0	0	3	Kellyetal2023	I	1	NoData
DES047	5	juv	u	Matachiidae_Namandia group GenD spec 4	Matachiidae_sp4_JSS112	5.7	0.158	Kelly_etal2023	fastest individual	Matachiidae	0	0	0	0	0	0	2	Kellyetal2023	I	0	NoData
TOX034	2	a	f	Amphinectidae_Toxopsoides_sp9	NoData	4.3	0.42	Kelly_etal2023	fastest individual	Amphinectidae	0	0	0	0	0	0	5	Kellyetal2023	I	0	NoData
NZ138	1	juv	u	Porteriidae_Cambridgea sp. 3	NoData	152.3	0.531	Kelly_etal2023	fastest individual	Porteriidae	0	0	0	0	0	0	3	Kellyetal2023	R	0	NoData
NZ076	1	juv	u	Porteriidae_Cambridgea sp. 2	Porteriidae_Cambridgea_foliata	73.6	0.374	Kelly_etal2023	fastest individual	Porteriidae	0	0	0	0	0	0	3	Kellyetal2023	R	0	NoData
DES141	2	juv	m	Porteriidae_Daviesa_lubinae	Porteriidae_Daviesa_lubinae	11.7	0.203	Kelly_etal2023	fastest individual	Porteriidae	1.976	1.519	7.378	5.392	0.209	0.209	5	Kellyetal2023	I	0	SpecSame
STI096	3	juv	m	Stiphidiidae_Borrala_dorrigo	Stiphidiidae_Borrala_dorrigo	12.3	0.382	Kelly_etal2023	fastest individual	Stiphidiidae	2.23	1.637	9.347	7.176	0.244	0.244	3	Kellyetal2023	R	1	SpecSame
STI001	2	juv	f	Stiphidiidae_Couranga_diehappy	Stiphidiidae_Couranga_diehappy	18.2	0.446	Kelly_etal2023	fastest individual	Stiphidiidae	2.606	1.776	9.138	8.476	0.287	0.287	3	Kellyetal2023	R	1	SpecSame
STI008	5	a	f	Stiphidiidae_Jamberoo_johnnoblei	Stiphidiidae_Jamberoo_johnnoblei	18.2	0.452	Kelly_etal2023	fastest individual	Stiphidiidae	2.716	1.905	15.39	13.491	0.27	0.27	3	Kellyetal2023	R	1	SpecSame
NZ108	6	a	f	Neolanidae_Neoramia_mamoea	Stiphidiidae_Neoramia_charybdis	108.6	0.263	Kelly_etal2023	fastest individual	Neolanidae	0	0	0	0	0	0	2	Kellyetal2023	I	1	NoData
NZ008	6	a	f	Neolanidae_Neoramia_janus	Stiphidiidae_Neoramia_janus	60.7	0.241	Kelly_etal2023	fastest individual	Neolanidae	4.608	2.988	12.408	10.722	0.454	0.454	2	Kellyetal2023	I	1	SpecSame
STI066	7	a	f	Stiphidiidae_Pillara_karuah	Stiphidiidae_Pillara_karuah	21.1	0.374	Kelly_etal2023	fastest individual	Stiphidiidae	2.548	1.763	11.153	8.932	0.273	0.273	3	Kellyetal2023	R	1	SpecSame
STI045	2	a	f	Amphinectidae_Colcarteria_sp	Stiphidiidae_Procambridgea_hunti	9.7	0.207	Kelly_etal2023	fastest individual (web on ground)	Amphinectidae	2.067	1.483	6.349	6.847	0.246	0.246	2	Kellyetal2023	R	1	SpecSame
STI084	1	a	f	Stiphidiidae_Procambridgea_lamington	Stiphidiidae_Procambridgea_lamington	3.3	0.268	Kelly_etal2023	fastest individual	Stiphidiidae	0	0	0	0	0	0	2	Kellyetal2023	R	1	NoData
STI075	2	a	f	Stiphidiidae_Procambridgea_montana	Stiphidiidae_Procambridgea_montana	4.2	0.231	Kelly_etal2023	fastest individual	Stiphidiidae	1.597	1.175	5.441	5.504	0.199	0.199	2	Kellyetal2023	R	1	SpecSame
STI048	2	juv	f	Stiphidiidae_Procambridgea_ourimbah	Stiphidiidae_Procambridgea_ourimbah	3.3	0.202	Kelly_etal2023	fastest individual	Stiphidiidae	1.486	1.098	5.943	5.824	0.156	0.156	2	Kellyetal2023	R	1	SpecSame
DES043	10	a	f	Stiphidiidae_spec. crib TAS 1	Stiphidiidae_spec_crib_JSS108	21.1	0.404	Kelly_etal2023	fastest individual	Stiphidiidae	2.527	1.832	10.741	0	0	0	3	Kellyetal2023	R	1	NoData
STI087	5	a	f	Stiphidiidae_Stiphidion_adornatum	Stiphidiidae_Stiphidion_adornatum	17.9	0.419	Kelly_etal2023	fastest individual	Stiphidiidae	1.875	1.514	12.577	10.293	0.217	0.217	2	Kellyetal2023	R	1	SpecSame
STI019	5	a	f	Stiphidiidae_Stiphidion_facetum	Stiphidiidae_Stiphidion_facetum	53.1	0.552	Kelly_etal2023	fastest individual	Stiphidiidae	2.297	2.569	18.467	15.774	0.347	0.347	2	Kellyetal2023	R	1	SpecSame
AMP001	1	a	f	Stiphidiidae_Taurongia_group_spec_1	Stiphidiidae_Taurongia_group_spec_1_AMP001	31.4	0.244	Kelly_etal2023	fastest individual	Stiphidiidae	3.226	1.996	7.209	7.034	0.391	0.391	2	Kellyetal2023	R	1	SpecSame
DES087	6	juv	u	Stiphidiidae_Taurongia_group_spec_2	Stiphidiidae_Taurongia_group_spec_2_DES079	20.5	0.283	Kelly_etal2023	fastest individual	Stiphidiidae	0	0	0	0	0	0	2	Kellyetal2023	R	1	NoData
DES149	1	juv	f	Stiphidiidae_Taurongia_group_spec_3	Stiphidiidae_Taurongia_group_spec_3_DES149	20.9	0.188	Kelly_etal2023	fastest individual	Stiphidiidae	3.699	2.247	8.937	8.3	0.44	0.44	2	Kellyetal2023	R	1	SpecSame
STI106	4	a	f	Stiphidiidae_Taurongia_sp_4	Stiphidiidae_Taurongia_sp_4_small_STI106	37.4	0.239	Kelly_etal2023	fastest individual	Stiphidiidae	3.65	2.31	8.637	8.866	0.381	0.381	2	Kellyetal2023	R	1	SpecSame
STI101	2	a	f	Stiphidiidae_Taurongia_sp_5	Stiphidiidae_Taurongia_sp_5_STI134	427.4	0.255	Kelly_etal2023	fastest individual	Stiphidiidae	8.001	4.966	17.932	17.545	0.868	0.868	2	Kellyetal2023	R	1	SpecSame
STI085	6	a	f	Stiphidiidae_Therlinya_wiangaree	Stiphidiidae_Therlinya_wiangaree	19.9	0.407	Kelly_etal2023	fastest individual	Stiphidiidae	0	0	0	0	0	0	3	Kellyetal2023	R	1	NoData
DES026	4	juv	m	Stiphidiidae_Tjurunga_sp_2	Stiphidiidae_Tjurunga_sp_2_DES026	27.7	0.423	Kelly_etal2023	fastest individual	Stiphidiidae	0	0	0	0	0	0	3	Kellyetal2023	R	0	NoData
DES198	1	a	f	Stiphidiidae_Tjurunga_sp_3	Stiphidiidae_Tjurunga_sp_3_DES198	14.8	0.273	Kelly_etal2023	fastest individual	Stiphidiidae	2.026	1.449	6.648	6.615	0.21	0.21	2	Kellyetal2023	I	0	SpecSame
NZ132	1	a	f	Toxopidae_Gasparia_littoralis	Toxopidae_Gasparia_littoralis	17.1	0.334	Kelly_etal2023	fastest individual	Toxopidae	1.901	1.475	5.538	6.041	0.205	0.205	4	Kellyetal2023	I	0	SpecSame
NZ141	2	a	f	Toxopidae_Lamina_parana	Toxopidae_Lamina_minor	6.1	0.079	Kelly_etal2023	fastest individual	Toxopidae	1.179	1.049	3.138	0	0.122	0.122	5	Kellyetal2023	I	0	SpecSame
TOX014	7	juv	u	Toxopidae_Myro_maculatus	Toxopidae_Myro_sp_CG160	22.7	0.472	Kelly_etal2023	fastest individual	Toxopidae	0	0	0	0	0	0	4	Kellyetal2023	I	0	NoData
TOX064	3	a	f	Toxopidae_Ommatauxesis_macrops	Toxopidae_Ommatauxesis_macrops	4	0.187	Kelly_etal2023	fastest individual	Toxopidae	1.367	0.859	3.147	3.171	0.142	0.142	4	Kellyetal2023	I	0	SpecSame
NZ135	3	a	f	Toxopidae_Otagoa_nova	Toxopidae_Otagoa_nova	16.6	0.353	Kelly_etal2023	fastest individual	Toxopidae	2.48	1.829	7.969	8.433	0.263	0.263	2	Kellyetal2023	I	0	SpecSame
TOX057	8	juv	m	Toxopidae_Toxops_montanus	Toxopidae_Toxops_montanus	4.2	0.264	Kelly_etal2023	fastest individual	Toxopidae	0	0	0	0	0	0	4	Kellyetal2023	I	0	NoData
Servaea incana	44	a	m	Salticidae_Servaea_incana	Salticidae_Servaea_incana	53.6	0.25	McGinley2013		Salticidae	0	0	0	0	0	0	5	WSTD(AFPPCB)	I	0	NoData
Hogna carolinensis (female)	NoData	a	f	Lycosidae_Hogna_carolinensis	Lycosidae_Hogna_helluo	1017	1.25	Nelson2005		Lycosidae	0	0	0	0	0	0	4	Wolffetal2022	I	0	NoData
AgelLaby	1	sa	m	Agelenidae_Agelena_labyrinthica	Agelenidae_Agelena_labyrinthica	39	0.507	new_data		Agelenidae	0	0	0	0	0	0	2	WSTD (CESG)	I	0	NoData
CoelAtro	1	a	f	Agelenidae_Coelotes_atropos	Agelenidae_Coelotes_atropos	91.2	0.602	new_data		Agelenidae	4.17	3.34	10.6	8.9	0.57	0.49	2	WSTD (CESG)	I	0	SpecSame
EratAgre	1	a	f	Agelenidae_Eratigena_agrestis	Agelenidae_Eratigena_agrestis	143.7	0.314	new_data		Agelenidae	5.75	3.98	21.3	22.2	0	0	2	WSTD (CESG)	I	0	Bolzern2013
Erasp10	4	a	m	Agelenidae_Eratigena_atrica	Agelenidae_Eratigena_atrica	286.4	0.36	new_data		Agelenidae	6.93	5.03	27.34	28.52	0.69	0.62	2	WSTD (CESG)	I	0	SpecDiff
EratDuelM	2	a	m	Agelenidae_Eratigena_duellica	Agelenidae_Eratigena_duellica	106.3	0.735	new_data		Agelenidae	4.2	3.51	28	27	0.41	0.39	2	WSTD (CESG)	I	0	SpecSame
TegeDome	1	a	f	Agelenidae_Tegenaria_domestica	Agelenidae_Tegenaria_domestica	75.7	0.88	new_data		Agelenidae	3.95	3.12	15.2	13.3	0.48	0.43	2	WSTD (CESG)	I	0	SpecSame
TegePari	2	a	m	Agelenidae_Tegenaria_parietina	Agelenidae_Tegenaria_parietina	305.7	0.441	new_data		Agelenidae	8.11	6.15	48.11	44.22	0.76	0.76	2	WSTD (CESG)	I	0	SpecDiff
TextDent	1	a	f	Agelenidae_Textrix_denticulata	Agelenidae_Textrix_denticulata	23.2	0.509	new_data		Agelenidae	3.26	2.08	4.8	7	0.34	0.32	2	WSTD (CESG)	I	0	SpecSame
AmauSimi	1	a	m	Amaurobiidae_Amaurobius_similis	Amaurobiidae_Amaurobius_similis	48.5	0.276	new_data		Amaurobiidae	3.86	3.03	16	12.3	0.35	0.44	2	Wolffetal2022	I	1	SpecSame
AnypNumi	1	sa	m	Anyphaenidae_Anyphaena_numida	Anyphaenidae_Anyphaena_accentuata	13.1	0.891	new_data		Anyphaenidae	0	0	0	0	0	0	5	Wolffetal2022	I	0	NoData
AranDiadF	2	a	f	Araneidae_Araneus_diadematus	Araneidae_Araneus_diadematus	380.3	0.158	new_data		Araneidae	6.84	5.46	22.4	20.9	0.84	0.73	3	WSTD (CESG)	R	0	SpecSame
AranCucu	1	a	f	Araneidae_Araniella_cucurbitina	Araneidae_Araniella_cucurbitina	17.2	0.267	new_data		Araneidae	2.24	2.11	6.8	6.1	0.26	0.25	3	WSTD (CESG)	R	0	SpecSame
CercProm	1	a	f	Araneidae_Cercidia_prominens	Araneidae_Cercidia_prominens	8.9	0.107	new_data		Araneidae	1.71	1.43	4.1	4.4	0.2	0.17	3	WSTD (CESG)	R	0	SpecSame
HypsPygm	1	sa	m	Araneidae_Hypsosinga_pygmaea	Araneidae_Hypsosinga_pygmaea	1.4	0.025	new_data		Araneidae	1.09	0.96	2.6	2.2	0.16	0.13	3	WSTD (CESG)	R	0	SpecSame
LariCorn	1	a	m	Araneidae_Larinioides_cornutus	Araneidae_Larinioides_cornutus	47.5	0.18	new_data		Araneidae	3.15	2.73	13.7	9.4	0.39	0.3	3	WSTD (CESG)	R	0	SpecSame
LariPata	1	a	f	Araneidae_Larinioides_patagiatus	Araneidae_Larinioides_patagiatus	32.6	0.28	new_data		Araneidae	3.12	2.75	6.5	5.2	0.29	0.24	3	WSTD (CESG)	R	0	SpecSame
LariSclo	1	a	m	Araneidae_Larinioides_sclopetarius	Araneidae_Larinioides_sclopetarius	70.9	0.321	new_data		Araneidae	3.71	3.12	21.7	13.6	0.44	0.38	3	WSTD (CESG)	R	0	SpecSame
ZygiXNot	1	a	f	Araneidae_Zygiella_x_notata	Araneidae_Zygiella_x_notata	28	0.196	new_data		Araneidae	2.5	2.03	10.4	6.4	0.35	0.28	3	WSTD (CESG)	R	0	SpecSame
CaloSign	1	a	f	Atypidae_Calommata_signata	Atypidae_Calommata_signata	228.1	0.035	new_data		Atypidae	4.42	3.84	6.1	6.7	0.61	1.02	1	Wolffetal2022	I	0	SpecSame
CheiErra	1	a	f	Cheiracanthiidae_Cheiracanthium_erraticum	Cheiracanthiidae_Cheiracanthium_mildei	15.6	0.111	new_data		Cheiracanthiidae	2.99	2.35	11.97	9.16	0.27	0.28	5	Wolffetal2022	I	0	SpecSame
Ciccic1_3	1	a	f	Cicurinidae_Cicurina_cicur	Cicurinidae_Cicurina_sp_MH10	23.4	0.278	new_data		Cicurinidae	2.62	1.91	6.42	6.47	0.3	0.33	2	Kellyetal2023	R	0	Almquist2006
ClubComt	1	juv	f	Clubionidae_Clubiona_comta	Clubionidae_Clubiona_comta	6.3	0.184	new_data		Clubionidae	1.9	1.45	3.65	5	0.29	0.2	5	WSTD (CESG)	I	0	Sterghiu1985
CluCor3	3	a	f	Clubionidae_Clubiona_corticalis	Clubionidae_Clubiona_corticalis	18.8	0.192	new_data		Clubionidae	2.77	2	5.34	7.35	0.28	0.27	5	WSTD (CESG)	I	0	SpecSame
ClubDive	1	a	f	Clubionidae_Clubiona_diversa	Clubionidae_Clubiona_diversa	2.5	0.135	new_data		Clubionidae	1.5	1.1	2.3	3.4	0.17	0.2	5	WSTD (CESG)	I	0	SpecSame
ClubLute	1	a	f	Clubionidae_Clubiona_lutescens	Clubionidae_Clubiona_lutescens	17	0.165	new_data		Clubionidae	2.78	2.18	6.1	7.7	0.11	0.15	5	WSTD (CESG)	I	0	SpecSame
ClubPhra	1	a	m	Clubionidae_Clubiona_phragmitis	Clubionidae_Clubiona_phragmitis	32.9	0.6	new_data		Clubionidae	3.43	2.92	9.7	10.3	0.31	0.35	5	WSTD (CESG)	I	0	SpecSame
CluSub1	1	a	f	Clubionidae_Clubiona_subsultans	Clubionidae_Clubiona_subsultans	21.2	0.17	new_data		Clubionidae	2.87	2.03	5.6	7.23	0.26	0.31	5	WSTD (CESG)	I	0	SpecSame
ClubTerr	1	a	f	Clubionidae_Clubiona_terrestris	Clubionidae_Clubiona_terrestris	16.9	0.048	new_data		Clubionidae	2.48	1.95	4.8	7.3	0.21	0.25	5	WSTD (CESG)	I	0	SpecSame
PiloHaem	1	a	f	Ctenidae_Piloctenus_haematostoma	Ctenidae_Piloctenus_haematostoma	3020.4	0.544	new_data		Ctenidae	14.47	11.31	44.61	41.01	2.01	1.63	5	Wolffetal2022	I	0	SpecSame
AsiSub11	3	juv	u	Deinopidae_Asianopis_subrufa	Deinopidae_Deinopis_sp_GH4	231.5	0.213	new_data		Deinopidae	6.11	4.63	43.84	31.87	0.54	0.64	3	Wolffetal2022	R	1	SpecDiff
Metsim1	3	juv	u	Amphinectidae_Metaltella_simoni	Desidae_Metaltella_sp_CG60	55	0.323	new_data		Amphinectidae	4.8	3.2	14.1	12.8	0	0	2	Wolffetal2022	I	1	Keyserling1880
DictUnci	1	a	f	Dictynidae_Dictyna_uncinata	Dictynidae_Dictyna_uncinata	0.7	0.025	new_data		Dictynidae	1	0.82	2.3	2.2	0.1	0.09	2	Wolffetal2022	I	1	SpecSame
DigCan5	3	a	f	Diguetidae_Diguetia_canities	Diguetidae_Diguetia_canities	10	0.146	new_data		Diguetidae	1.72	1.4	8.88	7.86	0.28	0.19	3	Wolffetal2022	R	1	SpecSame
Dyssp3	1	juv	u	Dysderidae_Dysdera_crocata	Dysderidae_Dysdera_crocata	54.1	0.206	new_data		Dysderidae	2.98	2.45	7.06	7.02	0.38	0.33	4	WSTD(AFPPCB)	I	0	SpecSame
HarpHomb	1	a	m	Dysderidae_Harpactea_hombergi	Dysderidae_Harpactea_hombergi	4.1	0.186	new_data		Dysderidae	1.82	1.28	5.7	5.3	0.19	0.18	4	WSTD(AFPPCB)	I	0	SpecSame
EreKol3	2	juv	u	Eresidae_Eresus_kollari	Eresidae_Eresus_walckenaeri	35.5	0.051	new_data		Eresidae	3.58	2.43	4.9	5.36	0.57	0.59	2	WSTD(AFPPCB)	I	1	SpecSame
Gansp4	3	juv	u	Eresidae_Gandanameno_sp	Eresidae_Gandanameno_spenceri	902.1	0.142	new_data		Eresidae	8.56	7.38	16.44	14.13	1.59	1.64	2	Eichhoff&DippennarSchoemann2020	I	1	SpecDiff
SteLin1	1	a	f	Eresidae_Stegodyphus_lineatus	Eresidae_Stegodyphus_lineatus	357.1	0.088	new_data		Eresidae	6.56	3.98	14.47	12.95	0.95	1.07	3	Wolffetal2022	I	1	SpecSame
Euachi3	4	a	f	Euagridae_Euagrus_chisoseus	Euagridae_Euagrus_chisoseus	220	0.403	new_data		Euagridae	4	3.1	8.96	11.7	0	0	2	Coyle1988	I	0	Gertsch1939
Filins13_1	4	juv	u	Filistatidae_Filistata_insidiatrix	Filistatidae_Filistata_insidiatrix	188.6	0.171	new_data		Filistatidae	3.51	2.73	12.95	9.99	0.71	0.64	2	Wolffetal2022	I	1	SpecDiff
Kukari1	1	a	f	Filistatidae_Kukulcania_arizonica	Filistatidae_Kukulcania_arizonica	362.6	0.302	new_data		Filistatidae	0	0	0	0	0	0	2	Wolffetal2022	I	1	NoData
Kukusp4	4	a	f	Filistatidae_Kukulcania_hibernalis	Filistatidae_Kukulcania_hibernalis	432.3	0.113	new_data		Filistatidae	3.58	2.42	15.56	12.87	0.63	0.56	2	Wolffetal2022	I	1	SpecDiff
Prisp1_3	1	juv	f	Filistatidae_Pritha_nana	Filistatidae_Pritha_nana	3.3	0.296	new_data		Filistatidae	0	0	0	0	0	0	2	Wolffetal2022	I	1	NoData
DrasLapi	1	juv	u	Gnaphosidae_Drassodes_cf_lapidosus	Gnaphosidae_Drassodes_lapidosus	52.2	0.395	new_data		Gnaphosidae	4	2.87	11	12.9	0.54	0.51	4	Wolffetal2022	I	0	SpecSame
MicaPuli1	1	a	f	Gnaphosidae_Micaria_pulicaria	Gnaphosidae_Micaria_sp_NP17	2.8	0.158	new_data		Gnaphosidae	1.31	0.94	2.82	4.06	0.17	0.12	4	WSTD (CESG)	I	0	SpecSame
TracPede1	1	juv	u	Gnaphosidae_Trachyzelotes_pedestris	Gnaphosidae_Trachyzelotes_pedestris	21.1	0.304	new_data		Gnaphosidae	2.4	1.9	6.4	6.8	0.3	0.3	4	WSTD (CESG)	I	0	SpecSame
UmmAlg6	7	juv	u	Halonoproctidae_Ummidia_algarve	Halonoproctidae_Ummidia_algarve	733.4	0.072	new_data		Halonoproctidae	6.48	5.72	9.66	10.95	1.05	1.39	1	Bacelar1937	I	0	SpecSame
Vincuc2	2	juv	u	Liphistiidae_Vinathela_cucphuongensis	Heptathelidae_Vinathela_cucphuongensis	353.4	0.285	new_data		Liphistiidae	7.8	6.1	15.5	23.4	0	0	1	Wolffetal2022	I	0	Ono1999
Tamsp3	2	juv	u	Hersiliidae_Tamopsis_sp	Hersiliidae_Tamopsis_sp	129	0.129	new_data		Hersiliidae	1.46	1.51	11.76	10	0.23	0.19	5	WSTD(AFPPCB)	I	0	SpecDiff
Hexapa1	4	juv	u	Hexurellidae_Hexurella_apachea	Hexurellidae_Hexurella_apachea	1.1	0.058	new_data		Hexurellidae	1.03	0.7	1.73	2.05	0.18	0.16	2	WSTD(RASF)	I	0	SpecDiff
Homthe1_1	1	juv	u	Homalonychidae_Homalonychus_theologus	Homalonychidae_Homalonychus_theologus	51.7	0.367	new_data		Homalonychidae	4.52	3.74	15.79	18.16	0.38	0.59	4	WSTD(AFPPCB)	I	0	Jocque2007
Centrsp	1	juv	m	Linyphiidae_Centromerus_sp	Linyphiidae_Centromerus_trilobus	0.4	0.109	new_data		Linyphiidae	0.69	0.63	2.2	2.4	0.14	0.1	3	WSTD (CESG)	R	0	SpecSame
DicyNigr	1	a	f	Linyphiidae_Dicymbium_nigrum	Linyphiidae_Dicymbium_nigrum	1.6	0.095	new_data		Linyphiidae	0.96	0.8	1.7	2.7	0.14	0.11	3	WSTD (CESG)	R	0	SpecSame
Entelsp	1	a	f	Linyphiidae_Entelecara_flavipes	Linyphiidae_Entelecara_acuminata	0.7	0.065	new_data		Linyphiidae	0.59	0.4	1.5	1.6	0	0	3	WSTD (CESG)	R	0	WSTD
Erigsp	1	a	f	Linyphiidae_Erigone_sp	Linyphiidae_Erigone_dentipalpis	2.9	0.117	new_data		Linyphiidae	0.96	0.83	3	3	0.11	0.09	3	WSTD (CESG)	R	0	SpecSame
HylyGram	1	a	f	Linyphiidae_Hylyphantes_graminicola	Linyphiidae_Hylyphantes_graminicola	4.8	0.178	new_data		Linyphiidae	1.36	1.04	4.3	4.5	0.12	0.12	5	WSTD (CESG)	I	0	SpecSame
LabuThor	1	a	m	Linyphiidae_Labulla thoracica	Linyphiidae_Labulla_thoracica	18.8	0.319	new_data		Linyphiidae	2.12	2.01	18.16	11.64	0.25	0.2	3	WSTD (CESG)	R	0	SpecSame
LeptLepr	1	a	f	Linyphiidae_Lepthyphantes_leprosus	Linyphiidae_Lepthyphantes_minutus	7.3	0.134	new_data		Linyphiidae	0.93	0.94	5.4	5.1	0.12	0.09	3	WSTD (CESG)	R	0	SpecSame
Micrsp	1	sa	m	Linyphiidae_Macrargus_rufus	Linyphiidae_Macrargus_rufus	7.6	0.169	new_data		Linyphiidae	1.15	1.19	4.8	5	0.17	0.13	3	WSTD (CESG)	R	0	SpecSame
MasoSund	1	a	f	Linyphiidae_Maso_sundevalli	Linyphiidae_Maso_sundevalli	1	0.018	new_data		Linyphiidae	0.69	0.57	1.5	1.7	0.1	0.09	3	WSTD (CESG)	R	0	SpecSame
MegaColl	1	a	m	Linyphiidae_Megalepthyphantes_near_collinus	Linyphiidae_Megalepthyphantes_collinus	6.6	0.234	new_data		Linyphiidae	1.63	1.48	11.6	10.2	0.19	0.14	3	WSTD (CESG)	R	0	SpecSame
MermTril	1	a	m	Linyphiidae_Mermessus_trilobatus	Linyphiidae_Mermessus_trilobatus	0.7	0.069	new_data		Linyphiidae	0	0	0	0	0	0	3	WSTD (CESG)	R	0	NoData
MicrHerb	1	a	m	Linyphiidae_Micrargus_herbigradus	Linyphiidae_Micrargus_herbigradus	0.6	0.055	new_data		Linyphiidae	0.75	0.69	2.3	2.2	0.07	0.06	3	WSTD (CESG)	R	0	SpecSame
NeriClat	1	a	m	Linyphiidae_Neriene_clathrata	Linyphiidae_Neriene_clathrata	7.6	0.644	new_data		Linyphiidae	1.99	1.48	14.5	6.7	0.19	0.16	3	WSTD (CESG)	R	0	SpecSame
OedoRetu	1	a	m	Linyphiidae_Oedothorax_retusus	Linyphiidae_Oedothorax_apicatus	0.4	0.1	new_data		Linyphiidae	0.86	0.76	2.4	2.8	0.11	0.11	4	Alderweireldt1994	I	0	SpecSame
TenuFlav	1	a	f	Linyphiidae_Tenuiphantes_flavipes	Linyphiidae_Tenuiphantes_flavipes	0.9	0.087	new_data		Linyphiidae	0	0	0	0	0	0	3	WSTD (CESG)	R	0	NoData
TenuTenu	1	a	f	Linyphiidae_Tenuiphantes_tenuis	Linyphiidae_Tenuiphantes_tenuis	1.1	0.063	new_data		Linyphiidae	1.02	0.83	4.9	4.9	0.11	0.09	3	WSTD (CESG)	R	0	WSTD
Scocel1_1	1	a	m	Liocranidae_Scotina_celans	Liocranidae_Apostenus_californicus	3.6	0.373	new_data		Liocranidae	0	0	0	0	0	0	4	WSTD (CESG)	I	0	NoData
AgroBrun	1	sa	m	Liocranidae_Agroeca_cf_brunnea	Liocranidae_Liocranum_rupicola	19.2	0.265	new_data		Liocranidae	0	0	0	0	0	0	4	WSTD (CESG)	I	0	NoData
Liporn1	1	a	f	Liphistiidae_Liphistius_ornatus	Liphistiidae_Liphistius_ornatus	7918	0.81	new_data		Liphistiidae	1.33	1.11	2.69	3.77	0.2	0.18	1	Wolffetal2022	I	0	SpecDiff
HognRadi1	1	a	f	Lycosidae_Hogna_radiata	Lycosidae_Hogna_radiata	1000	0.411	new_data		Lycosidae	9.26	6.98	24	29.33	0	0	4	WSTD(MESAF)	I	0	Brady2012
PardHort	1	juv	f	Lycosidae_Pardosa_cf_hortensis	Lycosidae_Pardosa_hortensis	9.3	0.242	new_data		Lycosidae	2.45	1.95	5.6	7.6	0.29	0.34	4	WSTD (CESG)	I	0	SpecSame
PardNigr	1	a	m	Lycosidae_Pardosa_nigriceps	Lycosidae_Pardosa_nigriceps	10.7	0.309	new_data		Lycosidae	2.6	1.9	8.8	11.6	0	0	4	WSTD (CESG)	I	0	WSTD
TrocRuri3	1	a	m	Lycosidae_Trochosa_ruricola	Lycosidae_Trochosa_ruricola	63.6	0.541	new_data		Lycosidae	3.99	3.34	10.25	12.18	0.63	0.6	4	WSTD (CESG)	I	0	SpecSame
Eroaph2	2	juv	u	Mimetidae_Ero_aphana	Mimetidae_Ero_aphana	2.3	0.072	new_data		Mimetidae	0	0	0	0	0	0	3	Wolffetal2022	R	0	NoData
EroFurc2	1	a	m	Mimetidae_Ero_furcata	Mimetidae_Ero_furcata	2	0.128	new_data		Mimetidae	1.26	1.1	6.39	4.53	0.09	0.09	3	Wolffetal2022	R	0	SpecSame
ZoraSpin2	1	a	m	Miturgidae_Zora_spinimana	Miturgidae_Zora_spinimana	5.8	0.263	new_data		Miturgidae	1.71	1.47	4.64	5.97	0.28	0.24	4	WSTD (CESG)	I	0	SpecSame
NemFag2	1	juv	u	Nemesiidae_Nemesia_fagei	Nemesiidae_Nemesia_fagei	26.6	0.264	new_data		Nemesiidae	4.25	3.32	9.37	12.13	0.77	0.81	1	WSTD(MESAF)	I	0	SpecDiff
ArgyAqua	2	a	m	Argyronetidae_Argyroneta_aquatica	NoData	89.1	0.171	new_data		Argyronetidae	4.58	3.67	16.72	12.6	1.44	0.62	2	Wolffetal2022	I	0	SpecSame
MastArie2	1	a	f	Cybaeidae_Mastigusa_arietina	NoData	3.5	0.234	new_data		Cybaeidae	1.28	1.07	3.7	4.05	0.16	0.14	4	Parmentieretal2022	I	0	SpecSame
BrigLate	1	a	m	Dictynidae_Brigittea_latens	NoData	2.2	0.057	new_data		Dictynidae	1.01	0.89	7.3	5.7	0.26	0.2	2	Wolffetal2022	I	1	SpecSame
Dyssp1	1	juv	u	Dysderidae_Dysdera_sp	NoData	22.4	0.12	new_data		Dysderidae	0	0	0	0	0	0	4	WSTD (CESG)	I	0	NoData
ScotBlac	1	a	f	Gnaphosidae_Scotophaeus_blackwalli	NoData	74.6	0.763	new_data		Gnaphosidae	0	0	0	0	0	0	4	WSTD (CESG)	I	0	NoData
LathHumi1	1	juv	f	Lathyidae_Lathys_humilis	NoData	1.2	0.06	new_data		Lathyidae	0.95	0.73	2.25	2.03	0.11	0.11	3	WSTD (CESG)	R	1	SpecSame
TenuZimm	1	a	m	Linyphiidae_Tenuiphantes_zimmermanni	NoData	2	0.325	new_data		Linyphiidae	1.01	0.92	4.8	4.7	0.14	0.12	3	WSTD (CESG)	R	0	SpecSame
PiraPira	1	a	f	Lycosidae_Pirata_piraticus	NoData	29.5	0.499	new_data		Lycosidae	2.95	2.33	7.2	8.7	0.35	0.34	4	WSTD(CESG)	I	0	SpecSame
Oecsp1	3	juv	u	Oecobiidae_Oecobius_machadoi	NoData	1.1	0.211	new_data		Oecobiidae	0	0	0	0	0	0	2	Wolffetal2022	I	1	NoData
PhorPenn1	1	a	m	Theraphosidae_Phormingochilus_pennellhewettorum	NoData	4000	0.73	new_data		Theraphosidae	14	12	59	55	0	0	1	WSTD(AFPPCB)	I	0	Smith2015
XeneMega2	1	a	m	Theraphosidae_Xenesthis_sp_megascopula	NoData	21500	0.912	new_data		Theraphosidae	27.7	25.7	91.5	100.1	0	0	1	WSTD(AFPPCB)	I	0	Sherwood2023
OecoNavu	1	juv	u	Oecobiidae_Oecobius_navus	Oecobiidae_Oecobius_navus	1.4	0.088	new_data		Oecobiidae	0.95	1.15	3.7	4.1	0.22	0.13	2	Wolffetal2022	I	1	WSTD
UroDur8	3	juv	u	Oecobiidae_Uroctea_durandi	Oecobiidae_Uroctea_durandi	230.3	0.451	new_data		Oecobiidae	2.16	2.04	18.42	21.15	1.41	1.27	2	Wolffetal2022	I	0	SpecDiff
OonoPulc	1	a	f	Oonopidae_Oonops_pulcher	Oonopidae_Ischnothyreus_sp_MR692	0.1	0.229	new_data		Oonopidae	0.82	0.72	2.52	3.05	0	0	4	Wolffetal2022	I	0	WSTD
OxyoHete_A1	3	juv	u	Oxyopidae_Oxyopes_heterophthalmus	Oxyopidae_Oxyopes_sertatus	10	0.244	new_data		Oxyopidae	2.14	1.64	6.37	5.67	0.22	0.26	5	Wolffetal2022	I	0	SpecSame
PalGib1	1	a	f	Palpimanidae_Palpimanus_gibbulus	Palpimanidae_Palpimanus_gibbulus	594	0.149	new_data		Palpimanidae	3.11	2.44	6.76	6.48	0.45	0.32	4	Wolffetal2022	I	0	WSTD
PhilDisp	1	a	m	Philodromidae_Philodromus_dispar	Philodromidae_Philodromus_dispar	8.5	0.128	new_data		Philodromidae	1.9	1.9	8.9	7.3	0.22	0.22	5	WSTD (CESG)	I	0	SpecSame
Phisp4	1	a	f	Philodromidae_Philodromus_margaritatus	Philodromidae_Philodromus_margaritatus	39.7	0.253	new_data		Philodromidae	2.74	3	11.1	9.86	0.43	0.35	5	WSTD (CESG)	I	0	SpecSame
PhilPrae	1	a	f	Philodromidae_Philodromus_praedatus	Philodromidae_Philodromus_praedatus	11.8	0.46	new_data		Philodromidae	1.9	1.98	8.43	6.66	0.29	0.26	5	WSTD (CESG)	I	0	WSTD
RhysHist	1	sa	m	Philodromidae_Rhysodromus_histrio	Philodromidae_Rhysodromus_alascensis	23.6	0.228	new_data		Philodromidae	2.18	2.44	8.54	9.36	0.33	0.34	5	WSTD (CESG)	I	0	SpecSame
TibeOblo	1	juv	u	Philodromidae_Tibellus_oblongus	Philodromidae_Tibellus_oblongus	22.4	0.28	new_data		Philodromidae	2.46	2.25	8.6	9.1	0.21	0.31	5	WSTD (CESG)	I	0	SpecSame
HolCau12	3	a	m	Pholcidae_Holocnemus_hispanicus	Pholcidae_Holocnemus_hispanicus	8.8	0.319	new_data		Pholcidae	0	0	0	0	0	0	3	Wolffetal2022	R	0	NoData
HoloPluc	1	juv	u	Pholcidae_Holocnemus_pluchei	Pholcidae_Holocnemus_pluchei	14.7	0.24	new_data		Pholcidae	1.76	1.37	32.4	20.2	0.21	0.23	3	Wolffetal2022	R	0	SpecSame
PholPhal	2	a	m	Pholcidae_Pholcus_phalangioides	Pholcidae_Pholcus_phalangioides	29.1	0.601	new_data		Pholcidae	1.68	1.96	40.8	28.2	0.25	0.23	3	Wolffetal2022	R	0	SpecSame
PsilSimo	2	a	f	Pholcidae_Psilochorus_simoni	Pholcidae_Psilochorus_itaguyrussu	1.5	0.247	new_data		Pholcidae	1.29	0.87	13.99	11.14	0.1	0.11	3	Wolffetal2022	R	0	WSTD
QuamLotz2	2	sa	m	Pholcidae_Quamtana_aff_lotzi	Pholcidae_Quamtana_bonamanzi	0.1	0.04	new_data		Pholcidae	0.5	0.5	6.38	4.25	0.1	0.11	3	Wolffetal2022	R	0	Huber2024
PhruFest	1	juv	u	Phrurolithidae_Phrurolithus_festivus	Phrurolithidae_Phrurolithus_festivus	1.1	0.098	new_data		Phrurolithidae	1.03	0.78	2.9	3.23	0.16	0.11	4	Wolffetal2022	I	0	WSTD
PhruMini	1	a	f	Phrurolithidae_Phrurolithus_minimus	Phrurolithidae_Phrurolithus_minimus	0.7	0.169	new_data		Phrurolithidae	0	0	0	0	0	0	4	Wolffetal2022	I	0	NoData
DoloOkef	1	a	f	Dolomedidae_Dolomedes_okefinokensis	Pisauridae_Dolomedes_raptor	1204.7	0.426	new_data		Dolomedidae	9.76	9.06	41.6	42.8	1.23	1.3	4	WSTD(AFPPCB)	I	0	SpecSame
PisaMira	1	a	f	Pisauridae_Pisaura_mirabilis	Pisauridae_Pisaura_mirabilis	192.6	0.573	new_data		Pisauridae	4.1	3.2	18.2	20.6	0.43	0.45	5	Wolffetal2022	I	0	Nadolny2012
Kibsp1	2	juv	u	Plectreuridae_Kibramoa_sp	Plectreuridae_Kibramoa_madrona	94	0.107	new_data		Plectreuridae	4.3	2.65	15.05	15.45	0	0	2	Pape2014	I	0	Gertsch1958
Pletri4	4	juv	u	Plectreuridae_Plectreurys_tristis	Plectreuridae_Plectreurys_tristis	207.5	0.118	new_data		Plectreuridae	4.4	3	11.75	11.13	0	0	2	Minch1977	R	0	Gertsch1958
FufLan2	3	juv	u	Rhytidicolidae_Fufius_lanicius	Rhytidicolidae_Fufius_atramentarius	19.4	0.152	new_data		Rhytidicolidae	0	0	0	0	0	0	1	Beratzetal2026	I	0	NoData
Evafal3_2	3	a	f	Salticidae_Evarcha_falcata	Salticidae_Evarcha_arcuata	15.4	0.083	new_data		Salticidae	3	2.43	5.16	5.51	0	0	5	WSTD (CESG)	I	0	Marusik1998
HeliCupr	1	a	m	Salticidae_Heliophanus_cupreus	Salticidae_Heliophanus_cupreus	3.8	0.089	new_data		Salticidae	1.74	1.25	3.05	3.36	0	0	5	WSTD (CESG)	I	0	RakovLogunov1996
MacaNidi1	1	juv	f	Salticidae_Macaroeris_nidicolens	Salticidae_Macaroeris_nidicolens	13.8	0.088	new_data		Salticidae	2.89	2.16	4.31	4.13	0.5	0.28	5	WSTD (CESG)	I	0	SpecSame
Marmus4	3	juv	u	Salticidae_Marpissa_muscosa	Salticidae_Marpissa_muscosa	17.8	0.156	new_data		Salticidae	3.05	2.27	4.73	4.98	0.53	0.38	5	WSTD (CESG)	I	0	SpecDiff
Pselan10_2	3	a	m	Salticidae_Pseudeuophrys_lanigera	Salticidae_Pseudeuophrys_erratica	4.7	0.113	new_data		Salticidae	0	0	0	0	0	0	5	WSTD (CESG)	I	0	NoData
Salsce13_1	3	a	m	Salticidae_Salticus_scenicus	Salticidae_Salticus_scenicus	12.8	0.091	new_data		Salticidae	0	0	0	0	0	0	5	WSTD (CESG)	I	0	NoData
Synven5_3	1	juv	u	Salticidae_Synageles_venator	Salticidae_Synageles_noxiosus	1.2	0.049	new_data		Salticidae	0	0	0	0	0	0	5	WSTD (CESG)	I	0	NoData
Scysp9	3	juv	u	Scytodidae_Scytodes_sp2_Sansibar	Scytodidae_Scytodes_sp2_Sansibar	31.7	0.435	new_data		Scytodidae	3.22	3.16	28.5	22.4	0.16	0.18	3	WolffNew	R	0	SpecDiff
ScytThor	1	a	f	Scytodidae_Scytodes_thoracica	Scytodidae_Scytodes_thoracica	5.8	0.122	new_data		Scytodidae	3.68	2.85	14.63	11.6	0.25	0.25	5	Wolffetal2022	I	0	WSTD
ScyVel2	4	juv	u	Scytodidae_Scytodes_velutina	Scytodidae_Scytodes_velutina	8.7	0.08	new_data		Scytodidae	1.99	1.44	6.15	5.59	0.1	0.12	5	Wolffetal2022	I	0	SpecDiff
AriAlg4	4	juv	u	Segestriidae_Ariadna_algarvensis	Segestriidae_Ariadna_algarvensis	46.6	0.1	new_data		Segestriidae	2.32	1.44	5.6	4.64	0.36	0.37	1	Wolffetal2022	I	0	SpecDiff
SegeFlor2	2	a	f	Segestriidae_Segestria_florentina	Segestriidae_Segestria_florentina	239.4	0.983	new_data		Segestriidae	6.5	4.5	19.6	16.8	0.9	0.72	1	WSTD (CESG)	I	0	SpecSame
SegeSeno	1	a	f	Segestriidae_Segestria_senoculata	Segestriidae_Segestria_senoculata	16.8	0.564	new_data		Segestriidae	3.71	2.38	9.13	7.91	0.44	0.51	1	WSTD (CESG)	I	0	WSTD
Selsp1	1	juv	u	Selenopidae_Selenops_debilis	Selenopidae_Selenops_insularis	103.7	0.315	new_data		Selenopidae	4.5	5.1	16.85	14.25	0	0	5	Wolffetal2022	I	0	Crews2011
LoxRuf1	1	juv	u	Sicariidae_Loxosceles_rufescens	Sicariidae_Loxosceles_rufescens	11.3	0.164	new_data		Sicariidae	3.38	2.83	18.13	19	0	0	2	Wolffetal2022	I	0	BarrionDupo2024
BaryScut	1	a	f	Sparassidae_Barylestis_scutatus	Sparassidae_Barylestis_scutatus	898.4	0.53	new_data		Sparassidae	8.73	9.36	32.7	29.1	1.68	1.2	5	Wolffetal2022	I	0	SpecSame
EusDuf5	3	juv	u	Sparassidae_Eusparassus_dufouri	Sparassidae_Eusparassus_sp_MR103	747.2	0.462	new_data		Sparassidae	8.5	7.7	26.1	26.7	0	0	5	Wolffetal2022	I	0	Moradmand2012
Hetven2	2	juv	u	Sparassidae_Heteropoda_venatoria	Sparassidae_Heteropoda_venatoria	48.6	0.504	new_data		Sparassidae	0	0	0	0	0	0	5	Wolffetal2022	I	0	NoData
TetrMont	1	a	m	Tetragnathidae_Tetragnatha_montana	Tetragnathidae_Tetragnatha_montana	14.7	0.317	new_data		Tetragnathidae	2.51	1.65	24.87	17.22	0.17	0.15	3	Wolffetal2022	R	0	SpecSame
TetrObtu	1	a	f	Tetragnathidae_Tetragnatha_obtusa	Tetragnathidae_Tetragnatha_obtusa	21.1	0.446	new_data		Tetragnathidae	2.12	1.51	19.6	11.4	0.19	0.16	3	Wolffetal2022	R	0	SpecSame
AcanGeni	1	sa	m	Theraphosidae_Acanthoscurria_geniculata	Theraphosidae_Acanthoscurria_suina	24100	0.61	new_data		Theraphosidae	20.1	19.6	60.9	61	4.55	3.3	1	WSTD(AFPPCB)	I	0	SpecSame
LasiPara	1	a	f	Theraphosidae_Lasiodora_parahybana	Theraphosidae_Lasiodora_parahybana	51800	0.4	new_data		Theraphosidae	30.51	26.42	83.7	90.3	5.78	5.18	1	WSTD(AFPPCB)	I	0	SpecSame
MonoBalf1	1	juv	u	Theraphosidae_Monocentropus_balfouri	Theraphosidae_Monocentropus_balfouri	6000	0.798	new_data		Theraphosidae	0	0	0	0	0	0	1	WSTD(AFPPCB)	I	0	NoData
PeliMuti1	1	a	f	Theraphosidae_Pelinobius_muticus	Theraphosidae_Pelinobius_muticus	35000	0.485	new_data		Theraphosidae	27.8	22.2	60.8	79.4	0	0	1	WSTD(AFPPCB)	I	0	Gallon2010
PoecOrna	1	a	f	Theraphosidae_Poecilotheria_ornata	Theraphosidae_Poecilotheria_metallica	32600	1.156	new_data		Theraphosidae	0	0	0	0	0	0	5	Wolffetal2022	I	0	NoData
PoecRufi	1	a	f	Theraphosidae_Poecilotheria_rufilata	Theraphosidae_Poecilotheria_rufilata	20700	0.927	new_data		Theraphosidae	27	23	78	75	0	0	5	Wolffetal2022	I	0	Charpentier1996
PsalPulc1	1	juv	u	Theraphosidae_Psalmopoeus_pulcher	Theraphosidae_Psalmopoeus_irminia	5000	0.682	new_data		Theraphosidae	0	0	0	0	0	0	1	WSTD(AFPPCB)	I	0	NoData
OrphPhil1	1	a	f	Theraphosidae_Selenobrachys_philippinus	Theraphosidae_Selenobrachys_philippinus	12000	0.724	new_data		Theraphosidae	0	0	0	0	0	0	1	WSTD(AFPPCB)	I	0	NoData
TherStir1	1	a	m	Theraphosidae_Theraphosa_stirmi	Theraphosidae_Theraphosa_stirmi	48000	0.712	new_data		Theraphosidae	36	33.4	101.2	110.7	0	0	1	WSTD(AFPPCB)	I	0	Rudloff2010
TlilVaga	1	a	f	Theraphosidae_Tliltocatl_vagans	Theraphosidae_Tliltocatl_vagans	25000	0.43	new_data		Theraphosidae	22.87	19.06	54.77	59.23	4.79	4.92	1	WSTD(AFPPCB)	I	0	SpecSame
XeneImma	1	a	m	Theraphosidae_Xenesthis_sp	Theraphosidae_Xenesthis_immanis	28800	0.653	new_data		Theraphosidae	27.7	25.8	94.9	108.5	0	0	1	WSTD(AFPPCB)	I	0	Sherwood2023_2
EnopLati	1	a	m	Theridiidae_Enoplognatha_latimana	Theridiidae_Enoplognatha_latimana	6.2	0.236	new_data		Theridiidae	1.62	1.46	12.7	10.9	0.16	0.19	3	WSTD (CESG)	R	0	SpecSame
EnopOvat	1	a	m	Theridiidae_Enoplognatha_ovata	Theridiidae_Enoplognatha_ovata	3.8	0.068	new_data		Theridiidae	1.4	1.18	11.3	8.2	0.13	0.15	3	WSTD (CESG)	R	0	SpecSame
EpisMacu	1	a	f	Theridiidae_Episinus_maculipes	Theridiidae_Episinus_nubilus	8.5	0.302	new_data		Theridiidae	1.7	1.6	10.6	10.3	0.28	0.29	3	WSTD (CESG)	R	0	Hillyard1983
ParaTepi	1	juv	u	Theridiidae_Parasteatoda_tepidariorum	Theridiidae_Parasteatoda_tepidariorum	11.1	0.201	new_data		Theridiidae	1.59	1.93	16.48	12.2	0.29	0.36	3	WSTD (CESG)	R	0	WSTD
RobeLivi21	1	a	f	Theridiidae_Robertus_lividus	Theridiidae_Robertus_lividus	3.8	0.082	new_data		Theridiidae	1.61	1.48	3.73	3.76	0.14	0.2	3	JonasWolffperscomm	R	0	SpecSame
SteaGros	1	a	m	Theridiidae_Steatoda_grossa	Theridiidae_Steatoda_grossa	15.7	0.283	new_data		Theridiidae	2.27	1.82	13.5	11.2	0.32	0.32	3	WSTD(CESG)	R	0	SpecSame
SteaNobi	1	a	f	Theridiidae_Steatoda_nobilis	Theridiidae_Steatoda_nobilis	104.3	0.323	new_data		Theridiidae	4.74	3.74	18.3	14.9	0.66	0.58	3	WSTD(CESG)	R	0	SpecSame
SteaTria	1	a	f	Theridiidae_Steatoda_triangulosa	Theridiidae_Steatoda_triangulosa	8.7	0.073	new_data		Theridiidae	1.85	1.63	9.26	7.31	0.29	0.25	3	WSTD(CESG)	R	0	WSTD
TherMela	1	juv	u	Theridiidae_Theridion_melanurum	Theridiidae_Theridion_melanurum	4	0.076	new_data		Theridiidae	1.1	1.03	4.8	3.7	0.15	0.16	3	WSTD(CESG)	R	0	SpecSame
TherPict	1	juv	u	Theridiidae_Theridion_sp	Theridiidae_Theridion_pictum	1.2	0.039	new_data		Theridiidae	0.81	0.66	3	2.4	0.12	0.12	3	WSTD(CESG)	R	0	SpecSame
TherGemm1	1	a	m	Theridiosomatidae_Theridiosoma_gemmosum	Theridiosomatidae_Theridiosoma_gemmosum	0.2	0.019	new_data		Theridiosomatidae	0.51	0.51	1.52	1.15	0.11	0.07	3	Wolffetal2022	R	0	SpecSame
DiaeDors	1	sa	m	Thomisidae_Diaea_dorsata	Thomisidae_Diaea_dorsata	6.9	0.108	new_data		Thomisidae	1.65	1.63	6.34	3.75	0.21	0.2	6	WSTD (CESG)	I	0	SpecSame
OzypSimp	1	a	m	Thomisidae_Ozyptila_simplex	Thomisidae_Ozyptila_praticola	4.5	0.083	new_data		Thomisidae	1.78	1.62	4.7	2.6	0.23	0.2	6	WSTD (CESG)	I	0	SpecSame
XystAcer	1	juv	f	Thomisidae_Xysticus_acerbus	Thomisidae_Xysticus_acerbus	28.5	0.07	new_data		Thomisidae	2.44	2.84	7.19	4.24	0.78	0.36	6	Wolffetal2022	I	0	SpecSame
Titqua20	3	juv	u	Titanoecidae_Titanoeca_quadriguttata	Titanoecidae_Nurscia_albofasciata	24.6	0.094	new_data		Titanoecidae	1.8	1.3	4.16	3.85	0.22	0.19	2	Wolffetal2022	I	1	SpecDiff
Uloplu51	4	juv	u	Uloboridae_Uloborus_plumipes	Uloboridae_Uloborus_plumipes	13.4	0.046	new_data		Uloboridae	1.33	1.41	6.237	5.75	0.29	0.19	3	Wolffetal2022	R	1	SpecDiff
ViriFascF	2	a	f	Viridasiidae_Viridasius_fasciatus	Viridasiidae_Vulsor_sp_CG29	919.9	1.039	new_data		Viridasiidae	9.97	8.49	39.46	46.09	1.1	1.17	5	Wolffetal2022	I	0	SpecSame
Zodsp1	1	juv	u	Zodariidae_Zodarion_sp	Zodariidae_Zodarion_italicum	8	0.069	new_data		Zodariidae	2.14	1.57	6.42	8.41	0.24	0.24	4	Wolffetal2022	I	0	SpecSame
Zoruni1	2	juv	u	Zoropsidae_Zorocrates_unicolor	Zoropsidae_Zorocrates_sp_MR12	191.3	0.205	new_data		Zoropsidae	5.48	4.16	16.11	17.9	0.74	0.58	4	Wolffetal2022	I	1	SpecDiff
ZoroSpin	2	a	m	Zoropsidae_Zoropsis_spinimana	Zoropsidae_Zoropsis_spinimana	250	0.327	new_data		Zoropsidae	6.44	5.36	24.6	24.5	0.72	0.64	4	Wolffetal2022	I	1	SpecSame
Argiope keyserlingi	35	a	m	Araneidae_Argiope_keyserlingi	Araneidae_Argiope_keyserlingi	18.43	0.333	Prenter2010	male	Araneidae	0	0	0	0	0	0	3	Wolffetal2022	R	0	NoData
Tidarren sisyphoides	16	sa	m	Theridiidae_Tidarren_sisyphoides	Theridiidae_Tidarren_sisyphoides	0.71	0.027	Ramosetal2004		Theridiidae	0	0	0	0	0	0	3	Wolffetal2022	R	0	NoData
Grammostola vachoni	12	a	f	Theraphosidae_Grammostola_vachoni	NoData	6400	0.161	Schwerdt2021		Theraphosidae	0	0	0	0	0	0	1	WSTD(AFPPCB)	I	0	NoData
Hololena adnexa	24	NoData	NoData	Agelenidae_Hololena_adnexa	Agelenidae_Hololena_adnexa	26.4	0.6	Hirt2017		Agelenidae	0	0	0	0	0	0	2	Wolffetal2022	I	0	NoData
Hololena curta	5	NoData	NoData	Agelenidae_Hololena_curta	Agelenidae_Hololena_curta	26.4	0.508	Hirt2017		Agelenidae	0	0	0	0	0	0	2	Wolffetal2022	I	0	NoData
Cupiennius salei	8	a	f	Trechaleidae_Cupiennius_salei	Trechaleidae_Cupiennius_cf_granadensis	3560	0.6	Weihmann2013		Trechaleidae	0	0	0	0	0	0	6	WSTD(AFPPCB)	I	0	NoData
